# Painting the diversity of a world’s favourite fruit: A next generation catalogue of cultivated bananas

**DOI:** 10.1101/2024.05.29.596104

**Authors:** Julie Sardos, Alberto Cenci, Guillaume Martin, Catherine Breton, Valentin Guignon, Ines Van den Houwe, Yaleidis Mendez, Gabriel L. Sachter-Smith, Rachel Chase, Max Ruas, Ronan Rivallan, Janet Paofa, William Wigmore, David Tilafono Hunter, Angélique D’Hont, Nabila Yahiaoui, Christophe Jenny, Xavier Perrier, Nicolas Roux, Mathieu Rouard

**Author notes:** These authors contributed equally to the study (Julie Sardos, Alberto Cenci).

## Abstract

**Societal impact statement:** Bananas are nutritious fruits of major importance in the tropics and subtropics. Characterizing their diversity is essential to ensure their conservation and use. A catalogue showcasing cultivated bananas genomic diversity was compiled and is to be used as a tool to support the classification of banana cultivars. This research revealed that cultivated banana groups are not all made of identical clones. Materials from recent collecting missions indicated that more banana diversity is expected to be found as the exploration of the banana gene pool continues. These discoveries will drive dynamic conservation strategies for banana genetic resources and will increase their use.

**Summary:**

- Banana is an important food crop cultivated in many tropical and subtropical regions around the world. Due to their low fertility, banana landraces are clonally propagated. However, different factors, such as synonymy and the effects of environment, make their assignment to described sets of clones, or cultivar groups, difficult. Consequently, passport data of accessions in genebanks is often uncomplete and sometimes inaccurate.
- With the recent advances in genomics, a new powerful tool was developed enabling the fine-scale characterization of banana’s ancestry along chromosomes, i.e. *in silico* chromosome painting. We applied this method to a high-throughput genotyping data set obtained from 317 banana accessions spanning most of the known cultivar groups. This set included both genebank and new uncharacterized materials.
- By comparing curated morphological assignation to the genomic patterns resulting from *in silico* chromosome painting, we were able to compile a catalogue referencing the chromosome painting patterns of most of the described cultivar groups.
- Examining the genomic patterns obtained, we discovered intra-cultivar group variability. In some cultivar groups, mitotic recombination or deletions were clonally accumulated in cultivars. In addition, we identified at least 4 cultivar groups in which cultivars likely resulting from distinct sexual events co-existed, notably Pisang Awak in which 5 distinct genomic patterns of two ploidy levels were identified. New patterns were also discovered in the newest materials of the set, showing that a wider diversity of clones still exist *on farm*.
