## Supplementary material for "Painting the diversity of a world’s favourite fruit: A next generation catalogue of cultivated bananas": File S1

### Sheet: Table S1
Accession code	Accession name	DOI	Source	Genotyping method	Number of assignated SNPs	Cultivar group consensus	Cultivars pattern nb
PT-BA-00122 (DYN122)	Hom Thong Mokho	na	CIRAD	WGS	847702	Ambon	82
ITC0032	Matavia	10.18730/9J75=	ITC	ddRADseq	45631	Bluggoe	52
ITC0042	Espermo	10.18730/9J7JB	ITC	ddRADseq	49579	Bluggoe	74
ITC0058	Cacambou	10.18730/9J89$	ITC	ddRADseq	48123	Bluggoe	79
ITC0157	Kivuvu	10.18730/9JE2$	ITC	ddRADseq	48171	Bluggoe	81
ITC0364	Silver Bluggoe	10.18730/9JTT=	ITC	ddRADseq	49130	Bluggoe	36
ITC0632	Cachaco enano	10.18730/9KATX	ITC	RADseq	128272	Bluggoe	44
ITC0643	Cachaco	10.18730/9KBJG	ITC	RADseq	79117	Bluggoe	50
ITC0767	Dole	10.18730/9KGR$	ITC	RADseq	130739	Bluggoe	29
ITC1835	Lin Ban Pyay	10.18730/9NQD1	ITC	ddRADseq	50599	Bluggoe	5
ITC0002	Dwarf Cavendish	10.18730/9X2HE	ITC	ddRADseq	22385	Cavendish	51
ITC0003	Robusta (Poyo)	10.18730/AJ58$	ITC	ddRADseq	21577	Cavendish	51
ITC0048	Valery	10.18730/9J7TK	ITC	RADSeq	84769	Cavendish	51
ITC0089	Not Named Musa paradisiaca x	10.18730/9JA4K	ITC	ddRADseq	23719	Cavendish	51
ITC0178	Naine de Chine	10.18730/9JFD3	ITC	ddRADseq	21786	Cavendish	51
ITC0180	Grande Naine	10.18730/9J7TK	ITC	RADSeq	35088	Cavendish	51
ITC0340	Pisang Masak Hijau	10.18730/9JSJ*	ITC	RADSeq	73132	Cavendish	51
ITC0365	Williams	10.18730/9JTX1	ITC	RADSeq	59068	Cavendish	51
ITC0557	Americani	10.18730/9K5NC	ITC	RADSeq	57286	Cavendish	51
ITC0654	Petite Naine	10.18730/9KC5=	ITC	RADSeq	53952	Cavendish	54
ITC1251	Vietnam no.5	10.18730/9MDR0	ITC	RADSeq	30804	Cavendish	54
ITC1256	Gran Enano	10.18730/9ME4C	ITC	RADSeq	67907	Cavendish	65
ITC1367	Chuoi Tay But	10.18730/9MNR$	ITC	RADSeq	52096	Cavendish	68
ITC1471	Zanzebar	10.18730/9MWV2	ITC	RADSeq	45909	Cavendish	71
ITC1586	Grande Naine	10.18730/9N504	ITC	RADSeq	58008	Cavendish	79
ITC1720	Dwarf Cavendish	10.18730/9NETP	ITC	ddRADseq	25788	Cavendish	80
ITC1726	Gandevi selection	10.18730/9NF90	ITC	ddRADseq	20317	Cavendish	1
ITC1735	Wet Ma Lut	10.18730/9NFWK	ITC	ddRADseq	22992	Cavendish	82
ITC1838	Wet Ma Lut	10.18730/9NQM8	ITC	ddRADseq	24001	Cavendish	18
ITC0434	Racadag	10.18730/9JXYR	ITC	RADSeq	42761	Cluster	23
ITC0435	Pisang Mas Ayer	10.18730/9JY0T	ITC	RADSeq	40886	Cluster	25
ITC0797	Pama	10.18730/9KJXX	ITC	RADSeq	28967	Cluster	29
ITC0951	Te'engi	10.18730/9KY2G	ITC	RADSeq	20077	Cluster	29
ITC0974	Bata Bata	10.18730/9KZ8H	ITC	RADSeq	45504	Cluster	30
ITC1015	Meinje	10.18730/9M1ED	ITC	RADSeq	20090	Cluster	30
ITC1211	Vudu Beo	10.18730/9MB8Z	ITC	RADSeq	50351	Cluster	34
ITC1913 (AROB035)	Talasea	10.18730/SF32C	Collecting/ITC	RADSeq	57129	Cluster	37
ITC2007 (WNB055)	Misis	10.18730/ZS34*	Collecting/ITC	RADSeq	8632	Cluster	39
ITC0263	Highgate	10.18730/9JN41	ITC	ddRADseq	22656	Gros Michel	51
ITC0724	Cocos	10.18730/9KFAS	ITC	RADseq	55757	Gros Michel	55
ITC1122	Gros-Michel	10.18730/9M5AT	ITC	RADseq	44808	Gros Michel	56
ITC0662	Khai Thong Ruang	10.18730/9KCHA	ITC	RADseq	61180	Ibota	57
ITC1973 (SAM016)	Fai Fia Misiluki	10.18730/ZEGAZ	Collecting/ITC	GBS	12658	Ibota	57
ITC0825	Uzakan	10.18730/9KMZN	ITC	RADSeq	87507	Iholena	58
ITC0945	Bira	10.18730/9KXF$	ITC	RADSeq	5408	Iholena	64
ITC1890	Trumay	10.18730/SAK4Z	ITC	ddRADseq	36498	Iholena	65
ITC1906 (AROB039)	Kibirori	10.18730/SAKMA	Collecting/ITC	RADSeq	127803	Iholena	70 or 71
ITC2002 (WNB023)	Mesi Riringa	10.18730/ZS2ZV	Collecting/ITC	GBS	23287	Iholena	71
SAM008	Fa'i Mamae Samoa	na	Collecting	GBS	23157	Iholena	76
ITC1451	Kitarasa	10.18730/9MV8S	ITC	RADSeq	60616	Ilalyi	29
ITC1457	HAA HAA	10.18730/9MVN1	ITC	RADSeq	37009	Ilalyi	29
ITC1458	Ilalyi red	10.18730/9MVQ3	ITC	RADSeq	39626	Ilalyi	57
ITC1459	Mlema	10.18730/9MVT6	ITC	RADSeq	54707	Ilalyi	2
ITC1462	Suu	10.18730/9MW1D	ITC	RADSeq	42482	Ilalyi	60
ITC1560	Kitarasa	10.18730/9N37N	ITC	RADSeq	58984	Ilalyi	1
Beng	Bengani	na	Reference Sample	GBS	14977	individual	30
ITC0004	Pisang Nangka	10.18730/AV00H	ITC	ddRADseq	30714	individual	30
ITC0036	Muracho	10.18730/9J7E7	ITC	RADSeq	111712	individual	40
ITC0258	Pisang Madu	10.18730/9JMNQ	ITC	RADSeq	45772	individual	71
ITC0276	Pisang Madu	10.18730/9JNWS	ITC	ddRADseq	19465	individual	79
ITC0480	Pisang Buntal	10.18730/9K14F	ITC	RADSeq	42092	individual	33
ITC0673	Sa	10.18730/9KD3W	ITC	RADSeq	28381	individual	71
ITC0685	Pisang Pipit	10.18730/9KDN9	ITC	RADSeq	13265	individual	71
ITC0719	Mnalouki	10.18730/9KF2H	ITC	RADSeq	107222	Individual	34
ITC0983	Auko	10.18730/9KZKW	ITC	RADseq	122528	individual	81
ITC0987	Auko	10.18730/9KZZ3	ITC	RADseq	115093	individual	41
ITC0990	Vunapope	10.18730/9M06A	ITC	RADseq	146555	individual	43
ITC1062	Pisang Nangka	10.18730/9M3QC	ITC	RADSeq	90761	individual	49
ITC1065	Pisang Slendang	10.18730/9M3WH	ITC	ddRADseq	43561	individual	57
ITC1232	Bagatow	10.18730/9MCK0	ITC	RADSeq	29961	individual	58
ITC1386	Chuoi Xi Mon	10.18730/9MPMS	ITC	RADSeq	115576	individual	59
ITC1593	Luholole	10.18730/9N5QV	ITC	RADSeq	35194	Individual	30
ITC1682	Chuoi Mit	10.18730/9NC06	ITC	RADSeq	95810	individual	31
ITC1755	Ya Ta Na Thin kha	10.18730/9NH6R	ITC	RADSeq	127837	individual	32
ITC1761	Matti	10.18730/9NHP3	ITC	RADseq	42658	individual	33
ITC1771	Manang	10.18730/9NJAQ	ITC	RADSeq	22836	individual	44
ITC1903 (AROB032)	Toitoi	10.18730/SAKH7	Collecting/ITC	RADseq	117060	individual	82
ITC1920 (AROB056)	Kalmagol	10.18730/SF39K	Collecting/ITC	RADSeq	254589	individual	36
ITC1925	Waga	10.18730/SF3ER	ITC	ddRADseq	24732	individual	70
ITC1936	N/a	10.18730/VB0Z2	ITC	ddRADseq	48058	individual	81
ITC1955 (COOK004)	Titikaveka Red	10.18730/ZEFRD	Collecting/ITC	GBS	22784	individual	45
ITC2025 (COOK017)	Rekua	10.18730/13K0VC	Collecting/ITC	GBS	10146	individual	47
ITC2027 (SAM014)	Fai Pata Tonga	10.18730/13K0XE	Collecting/ITC	GBS	25972	individual	71
SUM004	Mu'u Seribu	na	Collecting	RADseq	23075	individual	65
WNB049	Buka Kiakiau	na	Collecting	GBS	21817	Individual	67
AROB027	Buka	na	Collecting	RADSeq	256769	Individual/Cluster	66
Bkyawa	Bukayawa	na	Reference Sample	GBS	6138	Individual/Cluster	79
ITC0830	Rukumamb Tambey	10.18730/9KN9Z	ITC	RADSeq	98284	Individual/Cluster	30
ITC0875	Tigua	10.18730/9KRBJ	ITC	RADSeq	98677	Individual/Cluster	40
ITC0909	Kupulik	10.18730/9KV2Z	ITC	RADSeq	99791	Individual/Cluster	69
ITC0920	Dimaemamosi	10.18730/9KVTJ	ITC	ddRADseq	39966	Individual/Cluster	72
ITC1224	Kikundi	10.18730/9MC4P	ITC	RADSeq	20118	Individual/Cluster	30
ITC1428	La	10.18730/9MSNB	ITC	RADSeq	127002	Individual/Cluster	30
ITC1461	Ntebwa	10.18730/9MVYA	ITC	RADSeq	54054	Individual/Cluster	71
ITC1464	Ntindii I	10.18730/9MW7K	ITC	RADSeq	39706	Individual/Cluster	30
ITC1688	Chuoi la nang tien	10.18730/9NCEM	ITC	RADSeq	76196	Individual/Cluster	30
ITC1880	Mu'u Pundi	10.18730/P5G84	ITC	ddRADseq	39502	Individual/Cluster	30
ITC1898 (AROB007)	Navente 2	10.18730/SAKC2	Collecting/ITC	RADSeq	160280	Individual/Cluster	30
ITC1910 (AROB044)	Arawa	10.18730/SAKRE	Collecting/ITC	RADSeq	157746	Individual/Cluster	31
ITC1921 (AROB060)	Bubun	10.18730/SF3AM	Collecting/ITC	RADSeq	147182	Individual/Cluster	65
ITC1967 (SAM003)	Mama'e Upolu	10.18730/ZEG4S	Collecting/ITC	GBS	25056	Individual/Cluster	68
ITC2016 (WNB068)	Shorty Banana	10.18730/112X1U	Collecting/ITC	GBS	24642	Individual/Cluster	81
ITC2022 (WNB040)	Wan Gevi	10.18730/13K0R9	Collecting/ITC	GBS	23767	Individual/Cluster	33
SUM002	Muku Bugis	na	Collecting	RADseq	24050	Individual/Cluster	30
WNB014	Ubai 1	na	Collecting	GBS	17810	Individual/Cluster	30
WNB032	Balabolo 1	na	Collecting	GBS	24521	Individual/Cluster	31
WNB070	Ruango Block	na	Collecting	GBS	24441	Individual/Cluster	48
Dwf Kal	Dwarf Kalapua	na	Reference sample	GBS	24686	Kalapua	30
ITC1937	Gana Auf	10.18730/VB103	ITC	ddRADseq	40628	Kalapua	30
ITC2017 (WNB071)	Tukuru Round	10.18730/112X20	Collecting/ITC	GBS	24275	Kalapua	33
KAL	Kalapua	na	Reference sample	RADSeq	24181	Kalapua	26
WNB058	White Tukuru	na	Collecting	GBS	24398	Kalapua	8
ITC0473	Balonkawe	10.18730/9K0P1	ITC	RADseq	93385	Klue Teparod	32
ITC0652	Kluai Tiparot	10.18730/9KC0Y	ITC	RADseq	147471	Klue Teparod	44
ITC1638	Kunnan	10.18730/9N8XJ	ITC	ddRADseq	42006	Kunnan	29
ITC1729	Padali Moongil	10.18730/9NFE5	ITC	RADSeq	68390	Kunnan	49
ITC1747	Agniswar	10.18730/9NGN7	ITC	RADseq	40781	Kunnan	29
ITC1752	Poovilla Chundan	10.18730/9NH1K	ITC	RADSeq	76778	Kunnan	51
ITC1034	Kunnan	10.18730/9M2KD	ITC	RADSeq	104700	Kunnan or Ney Poovan	51
AROB020	Kararu 1	na	Collecting	RADSeq	111397	Laknau	30
ITC0332	Laknau	10.18730/9JS1F	ITC	RADSeq	82679	Laknau	43
ITC0333	Laknau	10.18730/9JS5K	ITC	ddRADseq	36078	Laknau	72
ITC1974 (SAM002)	Fai Talima	10.18730/ZS23U	Collecting/ITC	GBS	24050	Laknau	11
AROB025	Taiop	na	Collecting	RADSeq	151451	Maia Maoli/Popoulu	12
ITC0357	Vudi wai wai	10.18730/9JTJV	ITC	ddRADseq	42109	Maia Maoli/Popoulu	12
ITC0733	Ihi U Maohi	10.18730/9KFNU	ITC	RADSeq	107588	Maia Maoli/Popoulu	15
ITC1135	Popoulou (CMR)	10.18730/9M6CQ	ITC	RADSeq	69484	Maia Maoli/Popoulu	17
ITC1169	Mai'a popo'ulu moa	10.18730/9M889	ITC	RADSeq	79095	Maia Maoli/Popoulu	18
ITC1957 (COOK008)	Mangaro Aumarei / Aumarei	10.18730/ZEFTF	Collecting/ITC	GBS	23682	Maia Maoli/Popoulu	19
ITC1958 (COOK009)	Mangaro Torotea / Torotea	10.18730/ZEFVG	Collecting/ITC	GBS	24446	Maia Maoli/Popoulu	22
ITC1959 (COOK010)	Mangaro Manii/Mani'i	10.18730/ZEFWH	Collecting/ITC	GBS	24193	Maia Maoli/Popoulu	24
ITC1963 (COOK014)	Akamou	10.18730/ZEG0N	Collecting/ITC	GBS	23148	Maia Maoli/Popoulu	28
ITC1964 (COOK015)	Mao'i Atetu	10.18730/ZEG1P	Collecting/ITC	GBS	24212	Maia Maoli/Popoulu	28
ITC1965 (COOK016)	Ta'anga	10.18730/ZEG2Q	Collecting/ITC	GBS	23276	Maia Maoli/Popoulu	28
ITC1970 (SAM007)	Fai Samoa Au Lapopoa	10.18730/ZEG7W	Collecting/ITC	GBS	23816	Maia Maoli/Popoulu	29
ITC1971 (SAM010)	Fai Samoa Au Pupuka	10.18730/ZEG8X	Collecting/ITC	GBS	24229	Maia Maoli/Popoulu	44
ITC1972 (SAM011)	Fai Samoa Au Malie	10.18730/ZEG9Y	Collecting/ITC	GBS	24160	Maia Maoli/Popoulu	51
ITC1975 (SAM009)	Fai Samoa Lanu Viole	10.18730/ZS240	Collecting/ITC	GBS	23984	Maia Maoli/Popoulu	54
ITC1988 (WNB043)	Lavugi	10.18730/ZS2HD	Collecting/ITC	GBS	23570	Maia Maoli/Popoulu	56
WNB069	Butu	na	Collecting	GBS	24089	Maia Maoli/Popoulu	57
ITC0281	Akondro Mainty	10.18730/9JP7U	ITC	RADSeq	50178	Mchare	62
ITC1223	Mshale	10.18730/9MC1K	ITC	RADSeq	22744	Mchare	65
ITC1465	Ibwi	10.18730/9MW8M	ITC	RADSeq	48457	Mchare	21
ITC0035	Maduranga	10.18730/9J7C5	ITC	ddRADseq	51142	Monthan	29
ITC1483	Monthan	10.18730/9MXQY	ITC	RADseq	69556	Monthan	51
ITC1722	Pacha Bontha Batheesa	10.18730/9NEYT	ITC	ddRADseq	47371	Monthan	9
ITC1724	Monthan	10.18730/9NF3Z	ITC	ddRADseq	47091	Monthan	16
ITC1728	Sambrani Monthan	10.18730/9NFD4	ITC	RADseq	101391	Monthan	44
ITC1730	Booditha Bontha Batheesa	10.18730/9NFG7	ITC	ddRADseq	49230	Monthan	57
ITC1766	Vennutu Mannan	10.18730/9NJ0D	ITC	ddRADseq	47222	Monthan	39
ITC0005	Guineo	10.18730/AV1M*	ITC	ddRADseq	22925	Mutika/Lujugira	30
ITC0081	Igitsiri (Intuntu)	10.18730/9J9D~	ITC	RADSeq	70289	Mutika/Lujugira	44
ITC0082	Intokatoke	10.18730/9J9GU	ITC	RADSeq	46737	Mutika/Lujugira	71
ITC0083	Igisahira Gisanzwe (Inyamunyu)	10.18730/9J9J1	ITC	ddRADseq	21863	Mutika/Lujugira	75
ITC0084	Mbwazirume	10.18730/9J9P5	ITC	RADSeq	45870	Mutika/Lujugira	77
ITC0085	Nakitengwa	10.18730/9J9S8	ITC	ddRADseq	20658	Mutika/Lujugira	80
ITC0086	Nyamwihogora	10.18730/9J9XC	ITC	ddRADseq	19879	Mutika/Lujugira	29
ITC0137	Kitawira	10.18730/9JCFM	ITC	ddRADseq	21395	Mutika/Lujugira	29
ITC0145	Nshika	10.18730/9JD66	ITC	ddRADseq	19806	Mutika/Lujugira	52
ITC0147	Naine de Nyangezi	10.18730/9JDAA	ITC	ddRADseq	20309	Mutika/Lujugira	51
ITC0154	Mbirabire	10.18730/9JDVV	ITC	ddRADseq	22126	Mutika/Lujugira	71
ITC0156	Muhongoroka	10.18730/9JDZZ	ITC	RADSeq	58714	Mutika/Lujugira	71
ITC0158	Igihuni	10.18730/9JE3=	ITC	ddRADseq	20380	Mutika/Lujugira	79
ITC0164	Rugondo	10.18730/9JEE9	ITC	ddRADseq	19877	Mutika/Lujugira	80
ITC0165	Intariho	10.18730/9JEHC	ITC	RADSeq	50817	Mutika/Lujugira	44
ITC0167	Isha	10.18730/9JEMF	ITC	ddRADseq	20111	Mutika/Lujugira	63
ITC0168	Imbogo	10.18730/9JEPH	ITC	ddRADseq	22629	Mutika/Lujugira	36
ITC0174	Ingoromoka	10.18730/9JF6~	ITC	ddRADseq	21608	Mutika/Lujugira
ITC0177	Makara	10.18730/9JFB1	ITC	ddRADseq	21116	Mutika/Lujugira	35
ITC0179	Inkira	10.18730/9JFF5	ITC	ddRADseq	22342	Mutika/Lujugira	70 or 71
ITC0301	Bui Se-ed	10.18730/9JQ1S	ITC	RADSeq	66363	Mutika/Lujugira	71
ITC1604	Oruhuna	10.18730/9N6FE	ITC	RADSeq	40463	Mutika/Lujugira	71
ITC1630	Enjagata	10.18730/9N8B0	ITC	RADSeq	52647	Mutika/Lujugira	35
ITC1760	Siira	10.18730/9NHM1	ITC	ddRADseq	19094	Mutika/Lujugira	44
ITC1441	Pisang Ceylan	10.18730/9MTH2	ITC	RADSeq	100734	Mysore	56
ITC1613	Karpura Chakkrakeli	10.18730/9N793	ITC	RADSeq	117219	Mysore	56
ITC1650	Dasaman	10.18730/9N9R8	ITC	RADSeq	142623	Mysore	47
ITC1725	Soneri	10.18730/9NF6$	ITC	ddRADseq	40579	Mysore	4
ITC1734	Hnget Pyaw Chin	10.18730/9NFTH	ITC	RADSeq	115499	Mysore	6
ITC0020	Ice cream	10.18730/9J6A8	ITC	ddRADseq	44430	Ney Mannan	20
ITC0056	Pisang Abuperak	10.18730/9J85Y	ITC	ddRADseq	43724	Ney Mannan	29
ITC0338	Blue Torres Strait Island	10.18730/9JSEW	ITC	ddRADseq	49113	Ney Mannan	44
ITC0361	Blue Java	10.18730/9JTR~	ITC	RADseq	118560	Ney Mannan	52
ITC1750	Ney Vannan	10.18730/9NGXF	ITC	RADseq	105338	Ney Mannan	51
ITC1738	Kyauk Sein Phee Kyan	10.18730/9NG4V	ITC	RADseq	110919	Ney Mannan, Peyan or other	61
ITC1756	Khun Sein	10.18730/9NH9V	ITC	ddRADseq	47359	Ney Mannan, Peyan or other	36
ITC0245	Safet velchi	10.18730/9JM13	ITC	RADSeq	66811	Ney Poovan	42
ITC1635	Elakkie Bale	10.18730/9N8PB	ITC	ddRADSeq	41830	Ney Poovan	10
ITC1751	Adukka Kunnan	10.18730/9NGYG	ITC	RADseq	29401	Ney Poovan	51
PT-BA-00121 (DYN121)	Hom Sakhon Nakhon	na	CIRAD	WGS	889955	Orotava	37
ITC0396	Pelipita	10.18730/9JW32	ITC	RADseq	102529	Pelipita	70
ITC0397	Pelipita Majoncho	10.18730/9JW65	ITC	RADseq	85193	Pelipita	3
ITC0472	Pelipita	10.18730/9K0MU	ITC	RADseq	108088	Pelipita	36
ITC0123	Simili Radjah	10.18730/9JC16	ITC	RADseq	145990	Peyan	81
ITC0051	Foulah 4	10.18730/9J7WN	ITC	ddRADseq	54014	Pisang Awak	29
ITC0053	Bom	10.18730/9J7YQ	ITC	RADSeq	131408	Pisang Awak	51
ITC0087	Kayinja	10.18730/9J9YD	ITC	RADseq	62956	Pisang Awak	51
ITC0101	Fougamou 1	10.18730/9J9YD	ITC	RADseq	98576	Pisang Awak	69
ITC0213	Pisang Awak	10.18730/9JHW8	ITC	ddRADseq	40207	Pisang Awak	71
ITC0334	Nzizi	10.18730/9JS6M	ITC	ddRADseq	53958	Pisang Awak	71
ITC0339	Pisang Awak	10.18730/9JSGY	ITC	RADseq	94474	Pisang Awak	78
ITC0526	Kluai Namwa Khom	10.18730/9K3PQ	ITC	RADseq	100315	Pisang Awak	80
ITC0659	Namwa Khom	10.18730/9KCB4	ITC	RADSeq	101975	Pisang Awak	61
ITC1357	Chuoi Gao	10.18730/9MMQ1	ITC	ddRADseq	46227	Pisang Awak	70
ITC1599	Kambani Zambia/Gurutu/Blokeni	10.18730/9N665	ITC	RADSeq	110395	Pisang Awak	71
ITC1719	Chinia	10.18730/9NERM	ITC	RADSeq	115262	Pisang Awak	71
ITC1721	Karpuravalli	10.18730/9N665	ITC	RADSeq	117692	Pisang Awak	74
ITC1731	Dinamalakol	10.18730/9NFKA	ITC	ddRADseq	48671	Pisang Awak	75
ITC1737	Ya Khine	10.18730/9NG1R	ITC	RADSeq	80132	Pisang Awak	9
ITC1749	Vananthpurani	10.18730/9NGTC	ITC	RADSeq	113024	Pisang Awak	17
MusaBog29	Ramu Yawa	na	On-farm sample	GBS	25806	Pisang Awak	30
ITC0308	Huwunda Vita	10.18730/9JQF2	ITC	RADSeq	14994	Pisang Jari Buaya	38
ITC0310	Morong Princesa	10.18730/9JQK6	ITC	RADSeq	47113	Pisang Jari Buaya	41
ITC0311	Pisang Gigi Buaya	10.18730/9JQN8	ITC	ddRADseq	22716	Pisang Jari Buaya	42
ITC0312	Pisang Jari Buaya	10.18730/9JQQA	ITC	RADSeq	63512	Pisang Jari Buaya	42
ITC0313	Pisang Rotan	10.18730/9JQSC	ITC	ddRADseq	20750	Pisang Jari Buaya	44
ITC0315	Pisang Tunjuk	10.18730/9JQYH	ITC	RADSeq	14365	Pisang Jari Buaya	71
ITC0316	Saing Todloh	10.18730/9JR2N	ITC	RADSeq	45857	Pisang Jari Buaya	49
ITC0318	Not Named	10.18730/9JR6S	ITC	RADSeq	39697	Pisang Jari Buaya	70
ITC0395	Lidi	10.18730/9JW21	ITC	RADSeq	37934	Pisang Lilin	71
ITC1121	Pisang Lilin	10.18730/9M58R	ITC	RADSeq	26467	Pisang Lilin	71
ITC0587	Pisang Rajah (South Johnstone)	10.18730/9K7R5	ITC	RADSeq	148236	Pisang Raja	71
MusaBog14	Rabaul	na	On-farm sample	GBS	26816	Pisang Raja	74
ITC0007	Asamiensa	10.18730/9JA0F	ITC	RADSeq	80026	Plantain	79
ITC0016	Gabon 1	10.18730/9VGK7	ITC	ddRADseq	37684	Plantain	40
ITC0017	Gabon 2	10.18730/9VGYJ	ITC	RADSeq	153034	Plantain	44
ITC0022	Mulolou	10.18730/9J6EC	ITC	RADSeq	95849	Plantain	56
ITC0033	Bungaoisan	10.18730/9J770	ITC	RADSeq	91503	Plantain	61
ITC0034	Daluyao	10.18730/9J7A3	ITC	RADSeq	113671	Plantain	64
ITC0044	Niangafelo	10.18730/9J7PF	ITC	RADSeq	53766	Plantain	65
ITC0098	Baka	10.18730/9JAK$	ITC	ddRADseq	36812	Plantain	65
ITC0109	Obino l'Ewai	10.18730/9JB7H	ITC	RADSeq	90084	Plantain	67
ITC0111	Agbagba	10.18730/9JBAM	ITC	RADSeq	103362	Plantain	68
ITC0113	Ntanga 2	10.18730/9JBER	ITC	RADSeq	107364	Plantain	68
ITC0118	Mbang Okon	10.18730/9JBNZ	ITC	RADSeq	105724	Plantain	68
ITC0119	Osoaboaso	10.18730/9JBQ~	ITC	RADSeq	67857	Plantain	68
ITC0120	Kaamenko	10.18730/9JBS=	ITC	RADSeq	83683	Plantain	68
ITC0121	Ihitisim	10.18730/9JBV0	ITC	RADSeq	104703	Plantain	69
ITC0184	One Hand Planty	10.18730/9JFQD	ITC	RADSeq	87646	Plantain	69
ITC0186	Lysoka	10.18730/9JFWJ	ITC	ddRADseq	40809	Plantain	70 or 71
ITC0192	Ntie	10.18730/9JGA*	ITC	RADSeq	83595	Plantain	70 or 71
ITC0196	Kar Ngou	10.18730/9JGN6	ITC	ddRADseq	33508	Plantain	70 or 71
ITC0196	Kar Ngou	10.18730/9JGN6	ITC	RADSeq	99106	Plantain	70 or 71
ITC0200	Kelong Mekintu	10.18730/9JGVC	ITC	ddRADseq	40881	Plantain	70 or 71
ITC0208	Atali Kiogo	10.18730/9JHG~	ITC	RADSeq	101181	Plantain	70 or 71
ITC0215	Mbi Egome 1	10.18730/9JJ1D	ITC	RADSeq	80041	Plantain	70
ITC0217	Akpakpak	10.18730/9JJ3F	ITC	RADSeq	129850	Plantain	70
ITC0235	Obubit Ukom	10.18730/9JK5C	ITC	RADSeq	105421	Plantain	71
ITC0322	Maiden Plantain	10.18730/9JRF$	ITC	RADSeq	122392	Plantain	71
ITC0489	Mimi Abue	10.18730/9K1JX	ITC	RADSeq	85453	Plantain	71
ITC0512	Ntanga 5	10.18730/9K323	ITC	RADSeq	99996	Plantain	71
ITC0514	Eba Oboikpa	10.18730/9K367	ITC	RADSeq	86172	Plantain	71
ITC0519	Obubit Ntanga green mutant	10.18730/9K3GH	ITC	RADSeq	65973	Plantain	71
ITC0631	Maqueño	10.18730/9KAQT	ITC	RADSeq	88471	Plantain	71
ITC0718	Nzumoigne	10.18730/9KF1G	ITC	RADSeq	79293	Plantain	71
ITC1126	Batard	10.18730/9M5MU	ITC	RADSeq	93193	Plantain	71
ITC1127	3 Vert	10.18730/9M5Q2	ITC	RADSeq	99155	Plantain	71
ITC1129	Big Ebanga	10.18730/9M5V6	ITC	RADSeq	100357	Plantain	71
ITC1133	Njock Kon	10.18730/9M67J	ITC	RADSeq	77585	Plantain	71
ITC1325	Orishele	10.18730/9MJH5	ITC	RADSeq	110779	Plantain	71
ITC1499	Nguku	10.18730/9MYSV	ITC	RADSeq	105200	Plantain	71
ITC1501	Afati 'Wine red'	10.18730/9MYXZ	ITC	RADSeq	94942	Plantain	71
ITC1503	Otiti	10.18730/9MZ1=	ITC	RADSeq	69501	Plantain	71
ITC1504	Bolomaise	10.18730/9MZ63	ITC	RADSeq	85464	Plantain	73
ITC1537	Kambolokoso	10.18730/9N1G3	ITC	RADSeq	73876	Plantain	79
ITC1582	Yelola	10.18730/9N4R~	ITC	RADSeq	82388	Plantain	81
ITC1621	Penkelong Noir	10.18730/9N7SK	ITC	RADSeq	95440	Plantain	71
ITC1652	Nendran	10.18730/9N9XD	ITC	RADSeq	107199	Plantain	81
ITC1656	Sima Dikindo	0.18730/9NA5N	ITC	RADSeq	105693	Plantain	82
ITC1657	Anka	10.18730/9NA7Q	ITC	RADSeq	104811	Plantain	71
ITC1666	Madre del Plantano	10.18730/9NAX8	ITC	RADSeq	80674	Plantain	44
ITC1671	Madi Madi	10.18730/9NB8K	ITC	RADSeq	78666	Plantain	29
ITC1672	Makemba Noir	10.18730/9NBAN	ITC	RADSeq	77869	Plantain	69
ITC1679	Oui	0.18730/9NBT0	ITC	RADSeq	98981	Plantain	75
ITC1705	Mantreken	10.18730/9NDRS	ITC	ddRADseq	42296	Plantain	79
ITC1709	Nyombe N°1	10.18730/9NE1$	ITC	RADSeq	112044	Plantain	81
ITC1710	76-17	10.18730/9NE3U	ITC	ddRADseq	39047	Plantain	42
ITC1711	Ban 611	10.18730/9NE51	ITC	ddRADseq	37932	Plantain	43
ITC1961 (COOK012)	Tarapuakatoro/Puakatoro	10.18730/ZEFYK	Collecting/ITC	GBS	20202	Plantain	51
ITC1962 (COOK013)	Tarapuakanio/Puakanio	10.18730/ZEFZM	Collecting/ITC	GBS	19346	Plantain	50
ITC1968 (SAM004)	Fai Talua/KaLua	10.18730/ZEG5T	Collecting/ITC	GBS	23075	Plantain	4
ITC0076	Pome	10.18730/9J8YJ	ITC	ddRADseq	45057	Pome	27
ITC0125	Pome	10.18730/9JC49	ITC	ddRADseq	40396	Pome	1
ITC0582	Lady Finger (Nelson)	10.18730/9K7E*	ITC	ddRADseq	43398	Pome	57
ITC0649	Foconah	10.18730/9KBYW	ITC	RADSeq	156552	Pome	65
ITC0962	Prata ana	10.18730/9KYQ0	ITC	RADSeq	115532	Pome	70
ITC1548	Nyerere	10.18730/9N2BY	ITC	RADSeq	80247	Pome	71
ITC1578	Kijakazi	10.18730/9N4GS	ITC	RADSeq	124749	Pome	71
ITC1723	Ladies finger	10.18730/9NF0W	ITC	ddRADseq	47971	Pome	71
ITC1762	Pachanadan	10.18730/9NHQ4	ITC	ddRADseq	39696	Pome	72
ITC1763	Ladan small	10.18730/9NHS6	ITC	ddRADseq	38537	Pome	74
ITC1833	Shwe Ni	10.18730/9NQ9$	ITC	ddRADseq	21819	Red	74
MusaBog55	Ariwanaï	na	On-farm sample	GBS	13566	Red	74
ITC0277	Leite	10.18730/9JNYV	ITC	RADSeq	66338	Rio	79
ITC0127	Kamaramasenge	10.18730/9JC7C	ITC	RADSeq	74523	Silk	79
ITC0348	Silk	10.18730/9JT1A	ITC	RADSeq	69899	Silk	66
ITC0450	Pisang Palembang	10.18730/9JZAZ	ITC	RADSeq	122640	Silk	69
ITC0737	Kingala no.1	10.18730/9KFX7	ITC	RADSeq	106697	Silk	70
ITC0769	Figue Pomme Géante	10.18730/9KGW1	ITC	RADSeq	114834	Silk	71
ITC1162	Supari	10.18730/9M7SZ	ITC	RADSeq	119544	Silk	7
ITC1222	Sport of Silk	10.18730/9MBZH	ITC	RADSeq	98322	Silk	22
ITC1275	Yangambi no.2	0.18730/9MFTX	ITC	RADSeq	91182	Silk	33
ITC1360	Cha Den	10.18730/9MN0A	ITC	RADSeq	113858	Silk	37
ITC1550	Kipakapaka	10.18730/9N2G=	ITC	RADSeq	82351	Silk	38
ITC1562	Kipakapaka/Kipukusa/Kisukari	10.18730/9N3DV	ITC	RADSeq	92607	Silk	46
ITC1612	Amrithapani	10.18730/9N74=	ITC	RADSeq	111711	Silk	50
ITC1632	Dudhsagar	10.18730/9N8F4	ITC	RADSeq	96843	Silk	29
ITC1633	Digjowa	10.18730/9N8H6	ITC	RADSeq	105692	Silk	1
ITC1643	Sakkar Chyana	10.18730/9N98X	ITC	RADSeq	113775	Silk	57
ITC0107	Figue Sucrée	10.18730/9JB5F	ITC	ddRADseq	17513	Sucrier	13
ITC0392	Datil	10.18730/9JVVZ	ITC	RADSeq	43385	Sucrier	14
ITC0478	Punti Poroy	10.18730/9K0Y9	ITC	RADSeq	24526	Sucrier	36
ITC0532	Khai (Kampengpeth)	10.18730/9K40~	ITC	RADSeq	21538	Sucrier	53
ITC0653	Pisang mas	10.18730/9KC3~	ITC	RADSeq	41884	Sucrier	29
ITC1230	Senorita	10.18730/9MCDZ	ITC	RADSeq	44646	Sucrier	77
ITC1358	Ngu	10.18730/9MMW6	ITC	RADSeq	33370	Sucrier	33
ITC1371	Chuoi Cau Man	10.18730/9MNZ4	ITC	RADSeq	33716	Sucrier	79
					82991.5		34
					49878.5
					68612.8

### Sheet: Table S2
Individual accessions / Clusters	Genomic composition	Nb of mosaics identified	Reference accession	Nb of samples assigned
Bata Bata	AA	1	ITC0974 Bata Bata	3
Khai Nai On	AA	1	ITC0673 Sa	1
Manang	AA	1	ITC1771 Manang	1
Matti	AA	1	ITC1761 Matti	1
Pisang Buntal	AA	1	ITC0480 Pisang Buntal	1
Pisang Madu	AA	1	ITC0258 Pisang Madu	2
Pisang Pipit	AA	1	ITC0685 Pisang Pipit	1
Talasea	AA	1	AROB035/ITC1913 Talasea	2
Te'engi	AA	1	ITC0951 Te'engi	4
Luholole	AAA	1	ITC1593 Luholole	1
Kikundi	AAA	1	ITC1461 Ntebwa	3
Pisang Nangka	AAA-AAB	1	ITC1062 Pisang Nangka	2
Arawa	AAB	1	AROB044/ITC1910 Arawa	2
Bagatow	AAB	1	ITC1232 Bagatow	1
Buka Kiakiau	AAB	1	WNB049 Buka Kiakiau	1
Kupulik	AAB	1	ITC0909 Kupulik	3
La	AAB	1	ITC1428 La	2
Mnalouki	AAB	1	ITC0719 Mnalouki	1
Ruango Block	AAB	1	WNB070 Ruango Block	3
Rukumamb Tambey	AAB	1	ITC0830 Rukumamb Tambey	3
Wan Gevi	AAB	1	WNB040 Wan Gevi	2
Kalmagol	AABT	1	AROB056/ITC1920 Kalmagol	1
Muracho	AABT	1	ITC0036 Muracho	1
Titikaveka Red	AABT	1	COOK004/ITC1955	1
Toitoi	AAS	1	AROB032/ITC1903 Toitoi	1
Waga	AAS	1	ITC1925 Waga	1
Muku Bugis	AB	1	ITC1880 Mu's Pundi	2
Mu'u Seribu	AB	1	SUM004 Mu'u Seribu	1
Chuoi XI Mon	AB+?	1	ITC1386 CHuoi XI Mon1	1
Auko	ABB	1	ITC0983 Auko	4
Chuoi Mit	ABB	1	ITC1682 Chuoi Mit	1
Pata Tonga	ABB	1	SAM014/ITC2027 Pata Tonga	1
Pisang Slendang	ABB	1	ITC1065 Pisang Slendang	1
Ya Ta Na Thin kha	ABB	1	ITC1755 Ya Ta Na Thin kha	1
Bengani	ABBT	1	Bengani	1
Buka	ABBT	1	AROB027 Buka	2
Rekua	ABBT	1	COOK017/ITC2025 Rekua	1
